# An orphan LuxR regulator controls plant developmental reprogramming during interaction with *Novosphingobium resinovorum* HR1a

**DOI:** 10.64898/2026.11.03.762470

**Authors:** Lázaro Molina, Irene Hurtado, Zulema Udaondo, Ana Segura

## Abstract

Rhizoremediation depends on productive plant/pollutant-degrading microorganism interactions, yet the bacterial regulatory mechanisms that shape host responses remain poorly understood. We investigated the role of the previously uncharacterized orphan LuxR874 from the polycyclic aromatic hydrocarbon (PAH)-degrading bacterium *Novosphingobium resinovorum* HR1a, in the modulation of plant physiology. Bacterial transcriptomics revealed that LuxR874 controls the expression of genes associated with aromatic and sugar metabolism, and acyl-CoA-related functions. Inactivation of *luxR874* altered bacterial responses without affecting root colonization, suggesting that this regulator contributes to the physiological state required to elicit host responses. In gnotobiotic systems, HR1a induced a root phenotype characterized by reduced primary root elongation, increased root thickness, and enhanced root hair formation. These alterations were attenuated in the *luxR874* mutant and restored by complementation despite similar colonization levels among strains. Plant RNA-seq analyses revealed extensive host transcriptional reprogramming, including activation of developmental regulators, hormone-associated pathways, cell-wall remodeling genes, and oxidative stress responses. In contrast, plants inoculated with the *luxR874* mutant displayed a weaker transcriptional response resembling the non-inoculated state. Functional analyses supported LuxR874-dependent activation of reactive oxygen species-and ethylene-related pathways. Our results reveal an unexpected role for an orphan LuxR regulator in coordinating multi-level responses during a rhizoremediation-relevant plant–microbe interaction.
