## Supplementary material for "An orphan LuxR regulator controls plant developmental reprogramming during interaction with *Novosphingobium resinovorum* HR1a": Supp Table 5

### Sheet: HR1a_vs_Control_STACKED_homog
ID	origen	baseMean	log2FoldChange	lfcSE	stat	pvalue	padj	Description
P8452_02170	clover	54.6532	-23.5127	3.67891	-6.39121	1.65e-10	3.21e-06	Vesicle-associated protein
P8452_47892	clover	59.5677	-23.1839	3.67867	-6.30224	2.93e-10	3.81e-06	NA
P8452_70906	clover	14.8197	20.8921	2.54965	8.19408	2.53e-16	9.85e-12	NA
P8452_08409	clover	122.657	11.7674	2.05032	5.73927	9.51e-09	6.09e-05	Belongs to the NPH3 family
P8452_47566	clover	136.969	11.645	2.10241	5.5389	3.04e-08	0.000148	Cyclic dof factor
P8452_02690	clover	103.479	11.5176	1.99563	5.7714	7.86e-09	6.09e-05	Belongs to the NPH3 family
P8452_23843	clover	93.9005	11.3783	1.9907	5.71573	1.09e-08	6.09e-05	Allene oxide synthase, chloroplastic-like
P8452_68684	clover	117.562	11.3775	2.11899	5.36932	7.9e-08	0.000308	Domain of unknown function (DUF4216)
P8452_46377	clover	78.2263	11.1184	2.08851	5.32359	1.02e-07	0.000331	Belongs to the protein kinase superfamily
P8452_47559	clover	64.0727	10.7934	2.17756	4.95663	7.17e-07	0.00141282	Myb family transcription factor
P8452_72641	clover	58.5473	10.6871	2.09717	5.09596	3.47e-07	0.000892	Transcription factor
P8452_72890	clover	81.1054	10.3857	1.96906	5.27447	1.33e-07	0.000399	cadmium zinc-transporting ATPase
P8452_12492	clover	44.7169	10.2962	2.10519	4.89089	1e-06	0.00173039	wall-associated receptor kinase-like
P8452_07571	clover	40.0358	10.152	2.15803	4.70426	2.55e-06	0.00382206	-
P8452_30391	clover	40.1847	10.1513	2.05129	4.94874	7.47e-07	0.00141282	Protein of unknown function (DUF1499)
P8452_48294	clover	51.3937	10.1203	2.20803	4.58339	4.57e-06	0.00469566	3-ketoacyl-coa synthase
P8452_08483	clover	42.8502	10.1042	2.12193	4.76178	1.92e-06	0.00299382	transcription factor
P8452_05823	clover	37.594	10.0613	2.17962	4.6161	3.91e-06	0.00466794	Citrate transporter
P8452_30886	clover	37.0977	10.042	2.16907	4.62965	3.66e-06	0.00460855	Encoded by
P8452_76291	clover	39.4289	10.0407	2.07246	4.84482	1.27e-06	0.00205946	NAC domain-containing protein
P8452_04473	clover	60.6445	9.97451	2.17003	4.59649	4.3e-06	0.00466794	isoform X1
P8452_37579	clover	60.131	9.95003	1.97421	5.04002	4.65e-07	0.00100863	Belongs to the TRAFAC class myosin-kinesin ATPase superfamily. Kinesin family
P8452_53448	clover	34.3112	9.88352	2.23862	4.415	1.01e-05	0.00787932	transcription factor
P8452_60117	clover	64.095	9.86987	2.27223	4.34369	1.4e-05	0.00945879	Myb-like DNA-binding domain
P8452_78061	clover	32.1905	9.8376	2.19521	4.4814	7.42e-06	0.00688631	Belongs to the iron ascorbate-dependent oxidoreductase family
P8452_29918	clover	34.0245	9.83752	2.11458	4.65223	3.28e-06	0.00426906	transcription factor
P8452_58777	clover	33.3461	9.80846	2.26921	4.3224	1.54e-05	0.00986826	Cyclic dof factor
P8452_00328	clover	51.3105	9.7582	2.09055	4.66777	3.04e-06	0.00426906	U4 U6.U5 tri-snRNP-associated protein
P8452_00673	clover	30.1789	9.74477	2.21537	4.39871	1.09e-05	0.00816767	Wall-associated receptor kinase
P8452_11362	clover	30.0544	9.73833	2.21205	4.4024	1.07e-05	0.00816767	Chaperone protein dnaJ 20, chloroplastic-like
P8452_13250	clover	32.8262	9.68053	2.36735	4.08919	4.33e-05	0.0183521	Pathogenesis-related homeodomain
P8452_63017	clover	28.2441	9.64828	2.22924	4.32807	1.5e-05	0.00977838	-
P8452_50557	clover	41.8103	9.62722	2.12498	4.5305	5.88e-06	0.00588481	NA
P8452_26813	clover	29.6222	9.62653	2.28066	4.22095	2.43e-05	0.0126163	membrane protein At3g27390
P8452_10007	clover	63.9443	-9.57165	2.31422	-4.13601	3.53e-05	0.0160565	Belongs to the class I-like SAM-binding methyltransferase superfamily. Cation-independent O- methyltransferase family
P8452_59751	clover	59.4791	9.48129	1.87844	5.04742	4.48e-07	0.00100863	Transcription factor PRE6-like
P8452_61526	clover	41.6842	9.46638	2.05976	4.59588	4.31e-06	0.00466794	Plant calmodulin-binding domain
P8452_75127	clover	26.1441	9.43565	2.12283	4.44484	8.8e-06	0.0072991	NA
P8452_45111	clover	41.8557	9.38992	2.01433	4.66156	3.14e-06	0.00426906	Phytochromobilin ferredoxin oxidoreductase
P8452_56368	clover	23.5694	9.38784	2.26246	4.14939	3.33e-05	0.0156649	Tryptophan synthase
P8452_75856	clover	23.5395	9.38552	2.26945	4.13559	3.54e-05	0.0160565	Salicylate
P8452_22451	clover	23.387	9.36525	2.17683	4.30223	1.69e-05	0.0106368	Homeobox-leucine zipper protein
P8452_77826	clover	22.9335	9.34885	2.28219	4.09644	4.2e-05	0.0179822	Serine threonine-protein kinase
P8452_15805	clover	34.9869	9.33554	2.06682	4.51686	6.28e-06	0.00612001	Divergent CCT motif
P8452_14256	clover	22.6401	9.32898	2.29587	4.06337	4.84e-05	0.0190561	-
P8452_26352	clover	24.1965	9.32216	2.14903	4.33785	1.44e-05	0.00951145	transcription factor
P8452_39821	clover	22.5154	9.32148	2.27285	4.10123	4.11e-05	0.0178095	NA
P8452_08985	clover	21.645	9.25464	2.16771	4.26932	1.96e-05	0.0112463	Belongs to the D-isomer specific 2-hydroxyacid dehydrogenase family
P8452_17980	clover	22.966	9.24859	2.12877	4.34457	1.4e-05	0.00945879	RNA recognition motif 2
P8452_33993	clover	62.7871	9.23862	2.01268	4.5902	4.43e-06	0.00466794	Protein of unknown function (DUF1685)
P8452_70151	clover	22.7178	9.22488	2.15846	4.27382	1.92e-05	0.0112463	RESISTANCE protein
P8452_03498	clover	25.8166	9.21588	2.19082	4.2066	2.59e-05	0.0127631	NA
P8452_44154	clover	24.3441	9.2057	2.159	4.26388	2.01e-05	0.0113566	XH domain
P8452_62163	clover	21.5252	9.19068	2.2899	4.01358	5.98e-05	0.0212804	Myb-related protein
P8452_40226	clover	509.485	9.15576	1.52257	6.01337	1.82e-09	1.77e-05	Acts in the modification of cell walls via demethylesterification of cell wall pectin
P8452_39680	clover	27.9244	9.12808	2.23923	4.07643	4.57e-05	0.0187756	Calmodulin-interacting protein
P8452_77552	clover	19.4319	9.109	2.31481	3.93509	8.32e-05	0.0249513	calmodulin-binding transcription activator
P8452_61109	clover	34.2863	9.10562	2.2087	4.12262	3.75e-05	0.0166021	zinc finger
P8452_50775	clover	23.8493	9.0768	2.42586	3.74168	0.000183	0.038583	-
P8452_23894	clover	38.8422	9.04933	2.02183	4.47581	7.61e-06	0.00690448	Transposase family tnp2
P8452_64595	clover	19.8323	9.03904	2.39846	3.76868	0.000164	0.0381004	Receptor protein kinase
P8452_70742	clover	24.1768	9.02848	2.18685	4.12853	3.65e-05	0.0163673	U3 small nucleolar ribonucleoprotein protein
P8452_56435	clover	192.549	9.02248	1.67914	5.37326	7.73e-08	0.000308	NA
P8452_17113	clover	18.2294	9.01639	2.34764	3.84063	0.000123	0.0316985	Zinc finger CCHC domain-containing protein
P8452_41289	clover	30.5773	9.00678	2.20555	4.0837	4.43e-05	0.0184679	homeobox-leucine zipper protein
P8452_58020	clover	20.093	8.98726	2.12235	4.23458	2.29e-05	0.0122342	NA
P8452_11505	clover	17.6339	8.96951	2.34318	3.82792	0.000129	0.0327551	G-type lectin S-receptor-like Serine
P8452_48934	clover	48.8588	8.96921	2.02628	4.42644	9.58e-06	0.00778435	Polyketide cyclase / dehydrase and lipid transport
P8452_45590	clover	45.4689	8.94781	2.2133	4.04275	5.28e-05	0.0195989	Belongs to the iron ascorbate-dependent oxidoreductase family
P8452_26575	clover	219.071	8.94671	1.67982	5.32598	1e-07	0.000331	Plant lipoxygenase may be involved in a number of diverse aspects of plant physiology including growth and development, pest resistance, and senescence or responses to wounding
P8452_57434	clover	17.3459	8.94609	2.37257	3.77064	0.000163	0.0380297	Cytochrome p450
P8452_61959	clover	17.0844	8.92247	2.39333	3.72806	0.000193	0.0393797	NA
P8452_29397	clover	16.9512	8.91146	2.41306	3.69302	0.000222	0.0398613	Allene oxide synthase, chloroplastic-like
P8452_20942	clover	22.0013	8.90423	2.1935	4.05938	4.92e-05	0.0191909	Mechanosensitive ion channel protein
P8452_59507	clover	16.4328	8.8673	2.39142	3.70796	0.000209	0.0393797	FAR1 DNA-binding domain
P8452_58249	clover	32.8966	8.84401	2.17286	4.07023	4.7e-05	0.0188404	Nuclear transcription factor Y subunit
P8452_25417	clover	16.0222	8.83123	2.3744	3.71935	0.0002	0.0393797	DUF1771
P8452_65420	clover	16.0115	8.82974	2.38044	3.70928	0.000208	0.0393797	Subtilisin-like protease
P8452_00535	clover	15.971	8.82651	2.37598	3.71489	0.000203	0.0393797	WRKY transcription factor
P8452_01355	clover	40.2907	8.81523	2.07623	4.24578	2.18e-05	0.0118001	Transcription factor
P8452_35762	clover	155.353	8.81356	1.73292	5.08595	3.66e-07	0.000892	Protein of unknown function (DUF1499)
P8452_45520	clover	15.6938	8.80059	2.38316	3.69283	0.000222	0.0398613	Glutamate-cysteine ligase
P8452_37699	clover	41.4298	8.77223	2.11799	4.14177	3.45e-05	0.016002	-
P8452_39968	clover	15.3054	8.76367	2.41474	3.62925	0.000284	0.0439945	Intracellular protein transport protein
P8452_31679	clover	15.286	8.76248	2.43632	3.59661	0.000322	0.0478106	ribonuclease H protein
P8452_19515	clover	15.275	8.76061	2.42313	3.61541	0.0003	0.0455456	kinesin light chain
P8452_11754	clover	15.2595	8.7602	2.39439	3.65864	0.000254	0.0422528	synthase
P8452_30382	clover	17.4027	8.74434	2.44627	3.57457	0.000351	0.0499367	TMV resistance protein N-like
P8452_69425	clover	27.1239	8.73971	2.27241	3.846	0.00012	0.0314279	Nuclear transcription factor Y subunit
P8452_63003	clover	15.946	8.7382	2.3984	3.64335	0.000269	0.0430169	helix loop helix domain
P8452_55568	clover	15.6317	8.73484	2.3535	3.71143	0.000206	0.0393797	Plant protein of unknown function (DUF936)
P8452_72967	clover	44.0293	8.72969	2.25075	3.87858	0.000105	0.0288594	Belongs to the UDP-glycosyltransferase family
P8452_45023	clover	16.2604	8.71541	2.20687	3.94921	7.84e-05	0.0247427	WEB family protein At5g55860-like
P8452_73893	clover	15.1776	8.70825	2.33338	3.73204	0.00019	0.039288	AP2-like ethylene-responsive transcription factor
P8452_39029	clover	17.3795	8.70525	2.21102	3.93721	8.24e-05	0.0249243	two-component response regulator
P8452_36219	clover	14.6758	8.70452	2.42983	3.58236	0.000341	0.0490061	Encoded by
P8452_76438	clover	24.8277	8.70437	2.0633	4.21867	2.46e-05	0.0126163	Hsp90 protein
P8452_46647	clover	15.6357	8.68798	2.40759	3.60859	0.000308	0.046352	Myb family transcription factor
P8452_53947	clover	14.4758	8.68538	2.42556	3.58077	0.000343	0.049125	Plant lipoxygenase may be involved in a number of diverse aspects of plant physiology including growth and development, pest resistance, and senescence or responses to wounding
P8452_31753	clover	22.5554	8.6853	2.14939	4.04082	5.33e-05	0.0195989	NA
P8452_77845	clover	26.1216	8.67313	2.05744	4.21549	2.49e-05	0.0126247	transcription factor
P8452_77850	clover	14.6381	8.63757	2.3744	3.6378	0.000275	0.0430727	Non-specific serine threonine protein kinase
P8452_03573	clover	14.3673	8.62869	2.35111	3.67004	0.000243	0.041668	Vesicle-associated protein
P8452_21719	clover	14.1501	8.62235	2.31969	3.71703	0.000202	0.0393797	Src homology 3 domains
P8452_03706	clover	14.1653	8.61625	2.37151	3.63324	0.00028	0.0436652	phospholipase D
P8452_49179	clover	16.5016	8.61066	2.32942	3.69648	0.000219	0.0398424	Belongs to the small heat shock protein (HSP20) family
P8452_43464	clover	22.5409	8.60686	2.31074	3.72473	0.000196	0.0393797	Belongs to the iron ascorbate-dependent oxidoreductase family
P8452_62067	clover	49.426	8.5895	2.12121	4.04935	5.14e-05	0.0194271	Auxin canalisation
P8452_50431	clover	24.3778	8.58196	2.25812	3.80049	0.000144	0.035535	Plant transposase (Ptta/En/Spm family)
P8452_37276	clover	21.5527	8.56054	2.15775	3.96735	7.27e-05	0.0238201	SPRY domain
P8452_14367	clover	14.6658	8.53096	2.31722	3.68154	0.000232	0.0410996	Ribonuclease H protein
P8452_63079	clover	55.1498	8.52358	1.95783	4.35359	1.34e-05	0.00945879	Calmodulin-binding protein
P8452_04783	clover	247.242	8.52217	1.74361	4.88766	1.02e-06	0.00173039	Low-temperature-induced 65 kDa
P8452_08537	clover	24.1336	8.51951	2.22956	3.82116	0.000133	0.0334228	-
P8452_20972	clover	17.2744	8.51463	2.32435	3.66323	0.000249	0.0422134	Belongs to the major facilitator superfamily. Sugar transporter (TC 2.A.1.1) family
P8452_16972	clover	13.0544	8.51275	2.32741	3.65761	0.000255	0.0422528	Belongs to the OSBP family
P8452_16742	clover	13.1746	8.50556	2.37241	3.5852	0.000337	0.048749	TdcA1-ORF2 protein
P8452_60868	clover	13.9516	8.47681	2.28834	3.70434	0.000212	0.0393797	Protein of unknown function (DUF3245)
P8452_59668	clover	37.5394	8.46837	2.11779	3.99869	6.37e-05	0.0220738	G-type lectin S-receptor-like Serine
P8452_24818	clover	119.329	8.46627	1.81795	4.65704	3.21e-06	0.00426906	SANT SWI3, ADA2, N-CoR and TFIIIB'' DNA-binding domains
P8452_70668	clover	43.6923	8.46381	2.03034	4.16867	3.06e-05	0.0145731	protection from non-homologous end joining at telomere
P8452_21541	clover	15.5157	8.46217	2.28269	3.7071	0.00021	0.0393797	Belongs to the protein kinase superfamily. Ser Thr protein kinase family
P8452_71483	clover	19.2969	8.42927	2.16831	3.88748	0.000101	0.0284222	-
P8452_59673	clover	16.569	8.41561	2.32433	3.62065	0.000294	0.045167	G-type lectin S-receptor-like Serine
P8452_37060	clover	38.2371	8.41451	2.13607	3.93924	8.17e-05	0.024907	Long-chain fatty alcohol oxidase involved in the omega- oxidation pathway of lipid degradation
P8452_61989	clover	19.234	8.40079	2.1714	3.86883	0.000109	0.0298273	DNA recombination
P8452_55841	clover	36.198	8.36506	2.09825	3.98669	6.7e-05	0.0229235	TMV resistance protein N-like
P8452_00274	clover	58.6776	8.35623	2.11826	3.94485	7.99e-05	0.0247427	EF-hand domain pair
P8452_27004	clover	12.7823	8.35545	2.29626	3.63872	0.000274	0.0430727	Agamous-like MADS-box protein AGL9 homolog
P8452_53460	clover	15.8738	8.33284	2.26612	3.67714	0.000236	0.0411889	Encoded by
P8452_31655	clover	94.1625	8.33222	1.8126	4.59684	4.29e-06	0.00466794	Long-chain fatty alcohol oxidase involved in the omega- oxidation pathway of lipid degradation
P8452_57683	clover	23.2425	8.32831	2.04708	4.06839	4.73e-05	0.0188404	Wound-induced protein
P8452_18743	clover	49.8543	8.32399	2.062	4.03685	5.42e-05	0.0197469	ABC transporter B family member
P8452_70933	clover	17.4978	8.32391	2.21394	3.75978	0.00017	0.0381356	BAG family molecular chaperone regulator 1-like
P8452_66942	clover	105.565	8.31235	1.80254	4.61147	4e-06	0.00466794	Myb-related protein
P8452_24367	clover	17.6366	8.3113	2.10189	3.95421	7.68e-05	0.0245489	Belongs to the glycosyl hydrolase 5 (cellulase A) family
P8452_33843	clover	34.2077	8.29644	2.0453	4.05634	4.98e-05	0.0192495	Belongs to the TRAFAC class myosin-kinesin ATPase superfamily. Kinesin family
P8452_60834	clover	30.9272	8.28023	2.10825	3.92754	8.58e-05	0.0251667	Belongs to the heat shock protein 70 family
P8452_53928	clover	44.2607	8.27825	2.25394	3.67278	0.00024	0.0415896	-
P8452_63772	clover	81.1778	8.27784	1.86017	4.45004	8.59e-06	0.00727952	protein serine/threonine kinase activity
P8452_31792	clover	30.3271	8.25607	2.11247	3.90825	9.3e-05	0.0264674	O-acyltransferase (WSD1-like)
P8452_42694	clover	16.6912	8.25101	2.2435	3.67774	0.000235	0.0411889	-
P8452_31822	clover	140.88	8.24065	1.6664	4.94519	7.61e-07	0.00141282	WEB family protein At5g16730, chloroplastic-like
P8452_50145	clover	65.0595	8.22108	1.92464	4.27149	1.94e-05	0.0112463	DNA recombination
P8452_69579	clover	44.6332	8.20924	2.02666	4.05063	5.11e-05	0.0194271	subtilisin-like protease
P8452_16133	clover	36.7899	8.20363	2.07013	3.96286	7.41e-05	0.0240708	-
P8452_37168	clover	25.8426	8.20249	2.18549	3.75316	0.000175	0.0383421	Fimbrin-like protein
P8452_51330	clover	18.2678	8.18599	2.26107	3.62041	0.000294	0.045167	lipid binding
P8452_50137	clover	18.9961	8.16664	2.17226	3.75952	0.00017	0.0381356	Senescence-associated carboxylesterase 101-like
P8452_50810	clover	29.2358	8.1595	2.13152	3.82803	0.000129	0.0327551	Belongs to the universal ribosomal protein uS11 family
P8452_59700	clover	24.4553	8.15687	2.17364	3.75264	0.000175	0.0383421	Transcription factor HY5-like
P8452_29056	clover	155.564	-8.12668	2.18886	-3.71275	0.000205	0.0393797	Hydrophobic seed protein
P8452_67072	clover	98.7577	8.07479	1.57665	5.12149	3.03e-07	0.000845	Fusaric acid resistance protein-like
P8452_33981	clover	33.3462	8.05805	2.1207	3.79972	0.000145	0.035535	Belongs to the peptidase C1 family
P8452_43926	clover	71.784	8.05728	1.92671	4.18189	2.89e-05	0.0139205	KIP1-like protein
P8452_01239	clover	17.2238	8.04695	2.11778	3.79972	0.000145	0.035535	transcription, DNA-templated
P8452_30379	clover	27.7964	8.03417	2.22698	3.60764	0.000309	0.046352	TMV resistance protein N-like
P8452_13255	clover	74.3157	8.00797	1.79747	4.45514	8.38e-06	0.0072666	DNA ligase
P8452_50035	clover	15.7289	8.00721	2.19395	3.64968	0.000263	0.0428043	Arginine methyltransferase that can both catalyze the formation of omega-N monomethylarginine (MMA) and symmetrical dimethylarginine (sDMA)
P8452_69261	clover	25.5325	7.99928	2.16486	3.69505	0.00022	0.0398613	oxidation-reduction process
P8452_72553	clover	192.221	7.98162	2.00504	3.98079	6.87e-05	0.023095	Major allergen Pru
P8452_77347	clover	21.0129	7.96693	2.22248	3.5847	0.000337	0.048749	NA
P8452_61513	clover	76.3172	7.95304	1.8252	4.35736	1.32e-05	0.00945879	Strictosidine synthase
P8452_27098	clover	22.7036	7.94287	2.16342	3.67145	0.000241	0.0416227	assists the folding of proteins upon ATP hydrolysis
P8452_73706	clover	38.1927	7.93521	2.09169	3.79368	0.000148	0.0357364	LRR receptor-like serine threonine-protein kinase
P8452_68894	clover	25.5554	7.89444	2.08289	3.79014	0.000151	0.0358405	chromatin binding
P8452_55462	clover	39.0952	7.89413	1.81774	4.34283	1.41e-05	0.00945879	Low-temperature-induced 65 kDa
P8452_19472	clover	29.9267	7.86624	2.177	3.61334	0.000302	0.0456963	-
P8452_26836	clover	19.1742	7.83726	2.18041	3.59439	0.000325	0.0480367	SAWADEE domain
P8452_01401	clover	22.68	7.83295	2.13042	3.67672	0.000236	0.0411889	Protein phosphatase 2C-like protein
P8452_60080	clover	30.1144	7.78303	2.08685	3.72956	0.000192	0.0393756	Myb/SANT-like DNA-binding domain
P8452_10094	clover	62.325	7.7733	1.81727	4.27747	1.89e-05	0.0112463	Type I inositol 1,4,5-trisphosphate 5-phosphatase
P8452_04105	clover	33.2048	7.77286	1.83042	4.2465	2.17e-05	0.0118001	-
P8452_51138	clover	18.9531	7.73808	2.15827	3.58531	0.000337	0.048749	Anaphase-promoting complex subunit
P8452_37724	clover	23.9249	7.73147	2.07562	3.7249	0.000195	0.0393797	E3 ubiquitin-protein ligase
P8452_33704	clover	15.432	7.72436	1.97168	3.91766	8.94e-05	0.0258319	receptor-like protein kinase
P8452_41625	clover	39.9243	7.70439	2.04658	3.76451	0.000167	0.0381356	Belongs to the protein kinase superfamily
P8452_63866	clover	23.5241	7.68249	2.10728	3.64568	0.000267	0.0428043	Belongs to the disease resistance NB-LRR family
P8452_56434	clover	28.9115	7.66443	2.01069	3.81184	0.000138	0.0344872	KIP1-like protein
P8452_46175	clover	90.2313	7.66442	1.97557	3.87961	0.000105	0.0288594	Belongs to the cullin family
P8452_33849	clover	40.0835	7.63683	1.92042	3.97664	6.99e-05	0.0233006	endonuclease activity
P8452_59091	clover	26.3818	7.61576	2.12324	3.58686	0.000335	0.048749	EF-hand domain pair
P8452_35078	clover	25.865	7.58358	2.02379	3.74721	0.000179	0.038583	WUSCHEL-related homeobox
P8452_08078	clover	63.1705	7.57444	1.70016	4.45514	8.38e-06	0.0072666	Zinc finger protein
P8452_43744	clover	49.3634	7.56398	2.04367	3.70118	0.000215	0.0396677	Transferase family
P8452_58902	clover	29.1826	7.47975	1.93906	3.85741	0.000115	0.0301992	protein serine/threonine kinase activity
P8452_66413	clover	45.3018	7.47596	1.83112	4.08273	4.45e-05	0.0184679	Myb/SANT-like DNA-binding domain
P8452_07049	clover	32.5274	7.46856	2.01261	3.71088	0.000207	0.0393797	Transcription factor
P8452_07114	clover	62.1622	7.46671	1.69035	4.41726	1e-05	0.00787932	NA
P8452_42831	clover	93.1466	7.46601	2.01521	3.70483	0.000212	0.0393797	Cyclic dof factor
P8452_29200	clover	16.8794	7.45136	2.03712	3.6578	0.000254	0.0422528	General negative regulator of transcription subunit
P8452_31793	clover	199.339	7.4069	2.03121	3.64655	0.000266	0.0428043	O-acyltransferase (WSD1-like)
P8452_60987	clover	75.3308	7.33494	1.71481	4.27741	1.89e-05	0.0112463	NAC domain-containing protein
P8452_21789	clover	103.635	7.33017	1.96203	3.736	0.000187	0.0389962	-
P8452_74172	clover	28.3643	7.32366	1.90529	3.84386	0.000121	0.031492	mediator of RNA polymerase II transcription subunit
P8452_39657	clover	355.272	7.32152	1.85774	3.94108	8.11e-05	0.024907	PDDEXK-like family of unknown function
P8452_69574	clover	58.044	7.31943	1.8309	3.99773	6.4e-05	0.0220738	TMV resistance protein N-like
P8452_20065	clover	25.2586	7.31761	2.03449	3.59677	0.000322	0.0478106	Zinc finger CCCH domain-containing protein
P8452_39894	clover	124.434	7.27222	1.85283	3.92493	8.68e-05	0.0252519	transcription factor
P8452_13367	clover	48.003	7.20705	1.91019	3.77295	0.000161	0.0379057	nuclease HARBI1
P8452_21068	clover	24.0492	7.17537	1.93123	3.71543	0.000203	0.0393797	SANTA (SANT Associated)
P8452_54226	clover	34.6481	7.14993	1.90819	3.74696	0.000179	0.038583	mediator of RNA polymerase II transcription subunit
P8452_35277	clover	364.554	7.14881	1.93281	3.69866	0.000217	0.0397997	UPF0481 protein
P8452_43608	clover	112.442	7.14063	1.69838	4.20439	2.62e-05	0.0127631	ATPase domain of DNA mismatch repair MUTS family
P8452_21851	clover	25.4904	7.13773	1.9246	3.70868	0.000208	0.0393797	WEB family
P8452_31828	clover	82.4771	7.12112	1.94113	3.66855	0.000244	0.0417277	S-norcoclaurine synthase-like
P8452_76163	clover	34.6093	7.11865	1.8746	3.79742	0.000146	0.0356419	Phospholipase A1-Ibeta2
P8452_77685	clover	44.1385	7.10863	1.78565	3.98097	6.86e-05	0.023095	LYAR-type C2HC zinc finger
P8452_76614	clover	44.9337	7.09281	1.92347	3.68752	0.000226	0.0403304	RING-H2 finger protein
P8452_33640	clover	52.5147	7.09038	1.89581	3.74003	0.000184	0.038583	SWR1 complex subunit
P8452_39500	clover	38.3189	7.08749	1.79521	3.94799	7.88e-05	0.0247427	TMV resistance protein N-like
P8452_69307	clover	46.9022	7.05771	1.7944	3.93318	8.38e-05	0.0249586	RING-H2 finger protein
P8452_40497	clover	63.9617	7.0432	1.80172	3.90917	9.26e-05	0.0264674	KIP1-like protein
P8452_34962	clover	269.977	7.01725	1.59703	4.39394	1.11e-05	0.0081917	Acts in the modification of cell walls via demethylesterification of cell wall pectin
P8452_13797	clover	79.393	7.01138	1.87286	3.74368	0.000181	0.038583	Belongs to the SNF7 family
P8452_77455	clover	227.706	7.00337	1.84534	3.79517	0.000148	0.0357364	Major allergen Pru
P8452_54845	clover	41.8534	7.00304	1.76385	3.97032	7.18e-05	0.0237245	f-box protein
P8452_57937	clover	192.807	6.99705	1.65862	4.21859	2.46e-05	0.0126163	N-terminal C2 in EEIG1 and EHBP1 proteins
P8452_51287	clover	140.59	6.97848	1.8437	3.78504	0.000154	0.0363279	ABC transporter C family member
P8452_08218	clover	75.075	6.97018	1.80395	3.86385	0.000112	0.0300927	Patellin-4-like
P8452_63956	clover	36.1353	6.95906	1.63472	4.25702	2.07e-05	0.0115431	regulation of auxin polar transport
P8452_63005	clover	74.794	6.95389	1.8503	3.75825	0.000171	0.0381356	SANT SWI3, ADA2, N-CoR and TFIIIB'' DNA-binding domains
P8452_47198	clover	33.814	6.92861	1.8935	3.65916	0.000253	0.0422528	Protein ALTERED XYLOGLUCAN
P8452_34457	clover	127.038	6.92478	1.82716	3.78991	0.000151	0.0358405	Filament-like plant protein
P8452_67729	clover	112.11	6.87428	1.85894	3.69795	0.000217	0.0397997	SANT SWI3, ADA2, N-CoR and TFIIIB'' DNA-binding domains
P8452_00320	clover	63.8248	6.83605	1.83731	3.72068	0.000199	0.0393797	Belongs to the TRAFAC class myosin-kinesin ATPase superfamily. Kinesin family
P8452_03918	clover	96.4046	6.81492	1.65838	4.10939	3.97e-05	0.0173854	RNA-binding component of the eukaryotic translation initiation factor 3 (eIF-3) complex, which is involved in protein synthesis of a specialized repertoire of mRNAs and, together with other initiation factors, stimulates binding of mRNA and methionyl-tRNAi to the 40S ribosome. The eIF-3 complex specifically targets and initiates translation of a subset of mRNAs involved in cell proliferation
P8452_21449	clover	29.7772	6.79667	1.86637	3.64165	0.000271	0.0430727	chloroplast mRNA modification
P8452_00619	clover	68.6904	6.78683	1.77307	3.82773	0.000129	0.0327551	Protein of unknown function (DUF4050)
P8452_24922	clover	57.9403	6.77685	1.85763	3.64812	0.000264	0.0428043	ATPase activity
P8452_01331	clover	82.2056	6.7639	1.67119	4.04735	5.18e-05	0.0194271	Receptor protein kinase-like protein
P8452_36768	clover	284.492	6.72362	1.82886	3.67639	0.000237	0.0411889	NA
P8452_02948	clover	61.2003	6.69281	1.79865	3.72103	0.000198	0.0393797	Potato inhibitor I family
P8452_15757	clover	69.7624	6.67385	1.69189	3.9446	7.99e-05	0.0247427	Belongs to the peptidase S10 family
P8452_33766	clover	32.7802	6.65589	1.82413	3.64879	0.000263	0.0428043	Remorin, C-terminal region
P8452_69862	clover	60.2137	6.62991	1.81797	3.64688	0.000265	0.0428043	At4g38062-like
P8452_68857	clover	101.469	6.6059	1.6811	3.9295	8.51e-05	0.0251513	Belongs to the protein kinase superfamily
P8452_48616	clover	81.0277	6.55907	1.7532	3.74119	0.000183	0.038583	KIP1-like protein
P8452_52698	clover	97.4746	6.52319	1.60295	4.06949	4.71e-05	0.0188404	-
P8452_43190	clover	63.7851	6.52121	1.74764	3.73145	0.00019	0.039288	-
P8452_69653	clover	86.7821	6.43723	1.71169	3.76074	0.000169	0.0381356	Potassium channel
P8452_23793	clover	1286.62	-6.42268	1.76009	-3.64907	0.000263	0.0428043	Ergosterol biosynthetic protein
P8452_55740	clover	52.0506	6.41591	1.7875	3.58933	0.000332	0.0486113	TMV resistance protein N-like
P8452_17364	clover	138.288	6.35776	1.74751	3.63818	0.000275	0.0430727	Sulfate transporter
P8452_31493	clover	129.884	6.34903	1.58222	4.01274	6e-05	0.0212804	BOI-related E3 ubiquitin-protein ligase
P8452_23110	clover	64.1792	6.29289	1.75881	3.57794	0.000346	0.0494777	Pentatricopeptide repeat-containing protein
P8452_46125	clover	121.371	6.17902	1.64093	3.76557	0.000166	0.0381356	NmrA-like family
P8452_15727	clover	232.103	6.13894	1.63969	3.74397	0.000181	0.038583	Belongs to the heat shock protein 70 family
P8452_11137	clover	50.0774	6.10846	1.58116	3.86328	0.000112	0.0300927	High mobility group B protein
P8452_43260	clover	101.947	6.08414	1.63435	3.72266	0.000197	0.0393797	Ribosomal RNA processing protein 36 homolog
P8452_77511	clover	103.334	6.05882	1.56999	3.85914	0.000114	0.0301992	Cell wall vacuolar inhibitor of fructosidase
P8452_39633	clover	211.086	5.94754	1.54144	3.85844	0.000114	0.0301992	plastid-lipid-associated protein 7
P8452_31639	clover	101.808	5.9222	1.52658	3.87939	0.000105	0.0288594	resistance protein
P8452_35883	clover	950.36	-5.90494	1.51681	-3.893	9.9e-05	0.0279844	Removal of H(2)O(2), oxidation of toxic reductants, biosynthesis and degradation of lignin, suberization, auxin catabolism, response to environmental stresses such as wounding, pathogen attack and oxidative stress. These functions might be dependent on each isozyme isoform in each plant tissue
P8452_48892	clover	313.332	5.90329	1.49153	3.95788	7.56e-05	0.0243747	NA
P8452_15190	clover	704.91	-5.78328	1.60447	-3.60448	0.000313	0.0467415	Mitochondrial domain of unknown function (DUF1713)
P8452_18234	clover	141.295	5.72836	1.59421	3.59322	0.000327	0.0480718	metal ion binding
P8452_21623	clover	199.894	5.4662	1.45648	3.75301	0.000175	0.0383421	-
P8452_33614	clover	152.967	5.3945	1.47849	3.64867	0.000264	0.0428043	PHD finger protein MALE MEIOCYTE DEATH
P8452_31282	clover	90.6549	5.32556	1.45233	3.66691	0.000245	0.0418129	-
P8452_78098	clover	744.353	-5.19532	1.15314	-4.50538	6.63e-06	0.00630285	Belongs to the peroxidase family. Classical plant (class III) peroxidase subfamily
P8452_68182	clover	5344.84	5.16658	1.28076	4.034	5.48e-05	0.0198034	Protein LHY-like isoform X1
P8452_71076	clover	5968.43	-5.07871	1.18206	-4.29648	1.74e-05	0.0107432	14 kDa proline-rich protein DC2.15-like
P8452_39636	clover	492.956	-5.07038	1.35459	-3.74311	0.000182	0.038583	histone H3
P8452_48584	clover	1203.61	-5.04053	1.25741	-4.00866	6.11e-05	0.0214566	Belongs to the peroxidase family. Classical plant (class III) peroxidase subfamily
P8452_13073	clover	3116.52	-4.90949	1.35242	-3.63016	0.000283	0.0439945	60S ribosomal Protein
P8452_26150	clover	548.876	-4.87433	1.31588	-3.70424	0.000212	0.0393797	Proline-rich protein
P8452_34273	clover	1114.2	4.87051	1.34587	3.61885	0.000296	0.0452619	Inositol-3-phosphate
P8452_57973	clover	731.308	-4.84014	1.14937	-4.21114	2.54e-05	0.012705	Kiwellin-like
P8452_65971	clover	1505.5	-4.65381	1.26117	-3.69006	0.000224	0.0401129	Ribulose bisphosphate carboxylase, large chain
P8452_08978	clover	308.04	-4.59904	1.2558	-3.66225	0.00025	0.0422134	Ribulose bisphosphate carboxylase, large chain
P8452_12154	clover	381.735	-4.52318	1.25115	-3.6152	0.0003	0.0455456	Pectate lyase
P8452_76070	clover	1686.69	-4.41932	1.17446	-3.76285	0.000168	0.0381356	14 kDa proline-rich protein DC2.15-like
P8452_52544	clover	553.194	4.24585	1.16666	3.63932	0.000273	0.0430727	Translation initiation factor IF-2
