## Supplementary material for "An orphan LuxR regulator controls plant developmental reprogramming during interaction with *Novosphingobium resinovorum* HR1a": Supp Table 6

### Sheet: luxR874_vs_Control_STACKED_homo
ID_unico	origen	baseMean	log2FoldChange	lfcSE	stat	pvalue	padj	Description
P8452_02829	clover	201.48	-24.1706	3.36656	-7.17962	6.99e-13	2.33e-09	NA
P8452_02888	clover	92.7493	-23.5023	2.54642	-9.22955	2.72e-20	4.97e-16	Inorganic phosphate transporter
P8452_19252	clover	228.695	-23.2328	2.46419	-9.42819	4.17e-21	1.53e-16	isoform X1
P8452_40190	clover	123.53	-22.7371	2.49632	-9.10822	8.37e-20	1.02e-15	Partial alpha/beta-hydrolase lipase region
P8452_75268	clover	57.4919	-22.5573	3.67865	-6.13196	8.68e-10	2.44e-06	RESISTANCE protein
P8452_38442	clover	38.6086	-21.8269	3.67885	-5.93309	2.97e-09	7.77e-06	Anthocyanidin
P8452_24813	clover	45.0427	-21.7533	2.59698	-8.37641	5.46e-17	4.99e-13	Sucrose-cleaving enzyme that provides UDP-glucose and fructose for various metabolic pathways
P8452_60021	clover	28.5488	-21.5617	2.6438	-8.15559	3.47e-16	2.47e-12	LRR receptor-like serine threonine-protein kinase
P8452_51632	clover	35.3533	-21.5032	3.67894	-5.84494	5.07e-09	1.24e-05	Fibrillarin
P8452_08499	clover	23.2018	-21.3571	2.84846	-7.49778	6.49e-14	3.39e-10	1-aminocyclopropane-1-carboxylate
P8452_70906	clover	14.8197	20.8131	2.5578	8.1371	4.05e-16	2.47e-12	NA
P8452_24726	clover	52.7113	-20.8016	3.67966	-5.65314	1.58e-08	3.6e-05	Belongs to the uridine kinase family
P8452_45554	clover	44.9311	-20.7054	3.67981	-5.62674	1.84e-08	3.95e-05	Cytochrome p450
P8452_37642	clover	13.5421	-20.6378	3.15201	-6.54751	5.85e-11	1.78e-07	Uncharacterized protein K02A2.6-like
P8452_73822	clover	23.1837	-20.5546	2.81572	-7.29994	2.88e-13	1.17e-09	Plant lipoxygenase may be involved in a number of diverse aspects of plant physiology including growth and development, pest resistance, and senescence or responses to wounding
P8452_74301	clover	20.4544	-20.2508	2.78596	-7.26887	3.63e-13	1.33e-09	O-glucosyltransferase rumi homolog
P8452_70228	clover	26.7178	-19.9072	2.71483	-7.33277	2.25e-13	1.03e-09	Belongs to the disease resistance NB-LRR family
P8452_52913	clover	305.875	-10.9836	2.31747	-4.73948	2.14e-06	0.0027049	-
P8452_52354	clover	54.5936	10.4357	2.22788	4.68412	2.81e-06	0.00321669	lysine-specific demethylase
P8452_76695	clover	44.099	10.2566	2.31107	4.43805	9.08e-06	0.00603901	NA
P8452_40360	clover	46.6304	10.1437	2.3472	4.32163	1.55e-05	0.00900034	WUSCHEL-related homeobox
P8452_09867	clover	39.882	10.1296	2.07097	4.89124	1e-06	0.001595	NA
P8452_24358	clover	59.0167	10.0328	2.09693	4.78454	1.71e-06	0.00224078	21 kDa protein-like
P8452_39603	clover	40.7776	10.0016	2.22996	4.4851	7.29e-06	0.00555326	WRKY transcription factor
P8452_53928	clover	44.2607	9.89373	2.25108	4.39511	1.11e-05	0.00698844	-
P8452_36768	clover	284.492	9.88954	1.82841	5.40882	6.34e-08	0.000122	NA
P8452_51132	clover	51.1137	9.82403	2.15481	4.55911	5.14e-06	0.0050343	Ribonuclease H protein
P8452_48934	clover	48.8588	9.79832	2.02649	4.83512	1.33e-06	0.00194862	Polyketide cyclase / dehydrase and lipid transport
P8452_72967	clover	44.0293	9.69703	2.25117	4.30755	1.65e-05	0.00915655	Belongs to the UDP-glycosyltransferase family
P8452_45590	clover	45.4689	9.64579	2.21411	4.35651	1.32e-05	0.00793137	Belongs to the iron ascorbate-dependent oxidoreductase family
P8452_02209	clover	123.126	-9.5932	2.0555	-4.66708	3.06e-06	0.00328966	PLATZ transcription factor
P8452_00726	clover	28.1734	9.55925	2.48827	3.84173	0.000122	0.0349725	domain-containing protein
P8452_04387	clover	27.2624	9.53909	2.49287	3.82656	0.00013	0.036041	Extensin-3-like
P8452_47566	clover	136.969	9.42804	2.10607	4.47659	7.58e-06	0.00555326	Cyclic dof factor
P8452_68684	clover	117.562	9.40553	2.12292	4.43048	9.4e-06	0.00603901	Domain of unknown function (DUF4216)
P8452_24149	clover	184.618	-9.35994	1.99691	-4.68721	2.77e-06	0.00321669	Belongs to the plant dehydrin family
P8452_76974	clover	87.3786	9.29027	1.98846	4.6721	2.98e-06	0.00328966	Component of the cytosolic iron-sulfur (Fe-S) protein assembly (CIA) machinery. Required for the maturation of extramitochondrial Fe-S proteins. Part of an electron transfer chain functioning in an early step of cytosolic Fe-S biogenesis. Electrons are transferred to the Fe-S cluster from NADPH via a FAD- and FMN-containing diflavin oxidoreductase. Has anti- apoptotic effects in the cell
P8452_76111	clover	24.0662	9.27877	2.46741	3.76053	0.00017	0.0415351	-
P8452_19769	clover	93.6608	-9.25544	2.40932	-3.84152	0.000122	0.0349725	Sodium-dependent phosphate transport protein
P8452_27738	clover	116.36	-9.24124	1.77044	-5.21973	1.79e-07	0.000328	UDP-sugar
P8452_63079	clover	55.1498	9.2268	1.95862	4.71087	2.47e-06	0.00301015	Calmodulin-binding protein
P8452_73184	clover	932.935	-9.206	1.6556	-5.56053	2.69e-08	5.47e-05	NA
P8452_23894	clover	38.8422	9.16517	2.02392	4.52842	5.94e-06	0.00528103	Transposase family tnp2
P8452_58370	clover	24.8708	9.13819	2.20973	4.13544	3.54e-05	0.014908	Nuclear chaperone required for maturation and nuclear export of pre-60S ribosome subunits
P8452_67980	clover	111.193	-9.12231	2.03142	-4.4906	7.1e-06	0.00555326	aldo-keto reductase
P8452_35078	clover	25.865	9.09326	2.02162	4.49802	6.86e-06	0.00555326	WUSCHEL-related homeobox
P8452_39229	clover	23.8965	8.98607	2.27211	3.95494	7.66e-05	0.0247301	Heavy metal-associated isoprenylated plant protein
P8452_37441	clover	105.587	-8.95796	2.20817	-4.05674	4.98e-05	0.0182168	Protein of unknown function (DUF3755)
P8452_62067	clover	49.426	8.93122	2.12298	4.20692	2.59e-05	0.0123083	Auxin canalisation
P8452_07066	clover	22.7003	8.92303	2.34136	3.81105	0.000138	0.0369787	U-box domain-containing protein
P8452_49164	clover	31.7348	8.91764	2.01223	4.43172	9.35e-06	0.00603901	Paired amphipathic helix protein
P8452_46321	clover	106.981	-8.89492	2.15286	-4.13168	3.6e-05	0.0149819	Bifunctional nuclease
P8452_31871	clover	30.5245	8.88533	2.18533	4.0659	4.78e-05	0.0178744	dihydrokaempferol 4-reductase activity
P8452_58945	clover	80.7821	-8.84019	2.17806	-4.05874	4.93e-05	0.0182168	WPP domain-interacting tail-anchored protein
P8452_54994	clover	101.574	8.82761	1.96701	4.48782	7.2e-06	0.00555326	Plastocyanin-like domain
P8452_76601	clover	134.946	-8.76825	1.95847	-4.47709	7.57e-06	0.00555326	Peptidyl-prolyl cis-trans isomerase
P8452_40924	clover	179.821	-8.73915	2.14077	-4.08225	4.46e-05	0.0173713	Divergent CCT motif
P8452_23273	clover	69.5548	-8.7128	2.33352	-3.73376	0.000189	0.0442712	Belongs to the cyclin family
P8452_60117	clover	64.095	8.69654	2.27676	3.8197	0.000134	0.0365043	Myb-like DNA-binding domain
P8452_77221	clover	129.928	-8.67225	2.24167	-3.86865	0.000109	0.0326275	Homeobox protein knotted-1-like
P8452_46100	clover	82.3874	-8.64042	1.79735	-4.80731	1.53e-06	0.00211697	-
P8452_73496	clover	261.673	-8.63324	2.09647	-4.11798	3.82e-05	0.0157219	Heavy-metal-associated domain
P8452_54928	clover	25.7519	8.62821	2.2444	3.84433	0.000121	0.0349725	Mitochondrial domain of unknown function (DUF1713)
P8452_06621	clover	60.4977	-8.55143	2.26662	-3.77276	0.000161	0.0407629	Plastid division protein
P8452_25329	clover	59.8743	-8.55088	2.18595	-3.91175	9.16e-05	0.0281896	Hydrolyzes acetyl esters in homogalacturonan regions of pectin. In type I primary cell wall, galacturonic acid residues of pectin can be acetylated at the O-2 and O-3 positions. Decreasing the degree of acetylation of pectin gels in vitro alters their physical properties
P8452_65215	clover	60.0869	-8.54844	2.30143	-3.71441	0.000204	0.0468981	E3 ubiquitin-protein ligase
P8452_61805	clover	25.9373	8.52196	2.17791	3.91292	9.12e-05	0.0281896	PsaA and PsaB bind P700, the primary electron donor of photosystem I (PSI), as well as the electron acceptors A0, A1 and FX. PSI is a plastocyanin-ferredoxin oxidoreductase, converting photonic excitation into a charge separation, which transfers an electron from the donor P700 chlorophyll pair to the spectroscopically characterized acceptors A0, A1, FX, FA and FB in turn. Oxidized P700 is reduce…
P8452_62169	clover	121.197	-8.51097	1.84628	-4.60979	4.03e-06	0.00409901	Seed storage protein
P8452_41289	clover	30.5773	8.46529	2.20927	3.83171	0.000127	0.035837	homeobox-leucine zipper protein
P8452_27330	clover	64.2574	-8.45881	1.95334	-4.33043	1.49e-05	0.00878764	RNA helicase
P8452_77347	clover	21.0129	8.44916	2.22541	3.79668	0.000147	0.0380764	NA
P8452_02196	clover	91.1776	-8.44269	2.0046	-4.21165	2.54e-05	0.0123083	Embryonic protein DC-8-like
P8452_26575	clover	219.071	8.43625	1.68084	5.01907	5.19e-07	0.000905	Plant lipoxygenase may be involved in a number of diverse aspects of plant physiology including growth and development, pest resistance, and senescence or responses to wounding
P8452_48294	clover	51.3937	8.43069	2.21523	3.80578	0.000141	0.037348	3-ketoacyl-coa synthase
P8452_50705	clover	20.4937	8.38541	2.26562	3.70116	0.000215	0.0489445	Belongs to the heat shock protein 70 family
P8452_68216	clover	57.2227	-8.35741	1.83677	-4.55006	5.36e-06	0.0050343	Transmembrane protein 87B-like
P8452_24571	clover	70.4027	-8.35078	1.97258	-4.23342	2.3e-05	0.0115427	U3 small nucleolar ribonucleoprotein protein
P8452_08537	clover	24.1336	8.30743	2.23502	3.71694	0.000202	0.0467244	-
P8452_26370	clover	231.194	-8.24489	1.69751	-4.85705	1.19e-06	0.00181748	calcium-binding protein
P8452_74298	clover	74.8919	-8.20548	2.06497	-3.97366	7.08e-05	0.0233433	tRNA-specific adenosine deaminase
P8452_55286	clover	64.069	-8.19448	1.82378	-4.49312	7.02e-06	0.00555326	Belongs to the disease resistance NB-LRR family
P8452_04803	clover	43.9079	8.18539	2.01141	4.06948	4.71e-05	0.0178744	Protein phosphatase inhibitor
P8452_63827	clover	118.164	8.16217	1.80406	4.52434	6.06e-06	0.00528103	Protein GLUTAMINE DUMPER
P8452_19450	clover	68.8883	-8.14991	2.16776	-3.75961	0.00017	0.0415351	Spermidine hydroxycinnamoyl
P8452_02745	clover	69.861	8.11671	1.91281	4.24333	2.2e-05	0.0112016	ATP-dependent DNA helicase
P8452_66986	clover	22.7014	8.10892	2.15879	3.75623	0.000172	0.0418214	LRR receptor-like serine threonine-protein kinase
P8452_47398	clover	96.1153	-8.05095	1.84507	-4.36348	1.28e-05	0.0078107	Belongs to the thioredoxin family
P8452_69730	clover	64.5533	8.0289	1.7841	4.50026	6.79e-06	0.00555326	Belongs to the disease resistance NB-LRR family
P8452_23869	clover	177.71	-8.01405	2.07175	-3.86825	0.00011	0.0326275	radialis-like
P8452_49288	clover	89.1038	-7.99476	1.872	-4.2707	1.95e-05	0.0102226	Protein kinase C conserved region 2 (CalB)
P8452_05456	clover	42.889	7.94762	1.89817	4.18699	2.83e-05	0.0129361	Protein of unknown function (DUF632)
P8452_55140	clover	44.216	7.93027	1.84023	4.3094	1.64e-05	0.00915655	-
P8452_31114	clover	326.882	7.86948	1.87669	4.19327	2.75e-05	0.0128819	NA
P8452_62607	clover	348.061	-7.85361	1.60417	-4.89576	9.79e-07	0.001595	Protein TERMINAL FLOWER 1-like
P8452_10232	clover	111.14	-7.85085	1.72512	-4.5509	5.34e-06	0.0050343	Belongs to the multi antimicrobial extrusion (MATE) (TC 2.A.66.1) family
P8452_50781	clover	81.859	7.82701	1.78717	4.37954	1.19e-05	0.00737954	polypyrimidine tract-binding protein
P8452_63059	clover	207.947	-7.79269	1.81601	-4.29111	1.78e-05	0.00971436	Transcription initiation factor TFIID subunit
P8452_28945	clover	38.7218	7.75189	1.94467	3.98623	6.71e-05	0.0227338	NA
P8452_66371	clover	713.694	-7.71758	1.70476	-4.52707	5.98e-06	0.00528103	-
P8452_43703	clover	62.1466	7.71078	1.8058	4.27001	1.95e-05	0.0102226	Cytochrome p450
P8452_52619	clover	37.4667	-7.68547	1.91206	-4.01947	5.83e-05	0.0203373	GDP-Man Man(3)GlcNAc(2)-PP-Dol
P8452_46125	clover	121.371	7.58036	1.64034	4.62121	3.82e-06	0.00399066	NmrA-like family
P8452_55436	clover	129.241	-7.51064	1.87287	-4.01023	6.07e-05	0.0209504	Protein phosphatase inhibitor
P8452_11650	clover	148.168	-7.48175	1.67953	-4.45466	8.4e-06	0.0060317	DnaJ homolog subfamily B member
P8452_22777	clover	140.032	-7.47004	1.79014	-4.17288	3.01e-05	0.0134967	RING-type E3 ubiquitin transferase
P8452_56435	clover	192.549	7.46073	1.68002	4.44086	8.96e-06	0.00603901	NA
P8452_32677	clover	88.5871	-7.41353	1.76206	-4.2073	2.58e-05	0.0123083	phosphatase 2C
P8452_52495	clover	43.629	7.36205	1.76475	4.17172	3.02e-05	0.0134967	nicotianamine
P8452_40226	clover	509.485	7.31879	1.52372	4.80323	1.56e-06	0.00211697	Acts in the modification of cell walls via demethylesterification of cell wall pectin
P8452_39552	clover	54.2207	-7.29846	1.79493	-4.06616	4.78e-05	0.0178744	Pentatricopeptide repeat-containing protein
P8452_46039	clover	55.887	7.25683	1.9396	3.7414	0.000183	0.0435029	Cytochrome p450
P8452_13797	clover	79.393	7.24062	1.87359	3.86456	0.000111	0.0328574	Belongs to the SNF7 family
P8452_01200	clover	32.8753	7.19008	1.75615	4.09422	4.24e-05	0.0168061	Mitotic spindle checkpoint protein BUBR1
P8452_40301	clover	142.41	-7.07733	1.74693	-4.0513	5.09e-05	0.0182168	NA
P8452_16628	clover	826.5	-7.05519	1.6835	-4.1908	2.78e-05	0.0128819	CAP-Gly domain-containing linker protein
P8452_67231	clover	120.989	-7.0098	1.65785	-4.22826	2.36e-05	0.0116513	RING finger and CHY zinc finger domain-containing protein
P8452_77511	clover	103.334	6.96577	1.56975	4.43752	9.1e-06	0.00603901	Cell wall vacuolar inhibitor of fructosidase
P8452_40701	clover	80.7888	6.96354	1.69625	4.10525	4.04e-05	0.0164292	Plectin/S10 domain
P8452_34297	clover	67.188	6.94495	1.60934	4.3154	1.59e-05	0.00911316	Cytochrome p450
P8452_76537	clover	89.6948	6.92329	1.70952	4.04984	5.13e-05	0.0182168	O-methyltransferase
P8452_69862	clover	60.2137	6.87352	1.81974	3.77721	0.000159	0.0403213	At4g38062-like
P8452_02948	clover	61.2003	6.87085	1.79871	3.81987	0.000134	0.0365043	Potato inhibitor I family
P8452_15209	clover	146.935	-6.83782	1.74549	-3.91742	8.95e-05	0.0280062	Guanine nucleotide-binding protein-like 3 homolog
P8452_74347	clover	95.2296	6.82878	1.73847	3.92804	8.56e-05	0.0272624	BON1-associated protein 2-like
P8452_08078	clover	63.1705	6.7852	1.70354	3.983	6.81e-05	0.0227338	Zinc finger protein
P8452_19918	clover	317.982	6.71702	1.61475	4.1598	3.19e-05	0.0139924	Cytochrome b561 and DOMON domain-containing protein
P8452_49344	clover	53.8365	6.69901	1.66088	4.03341	5.5e-05	0.0193516	TMV resistance protein N-like
P8452_15798	clover	272.954	6.68875	1.65002	4.05375	5.04e-05	0.0182168	NA
P8452_07114	clover	62.1622	6.6855	1.69102	3.95353	7.7e-05	0.0247301	NA
P8452_25535	clover	655.955	-6.64274	1.49776	-4.43511	9.2e-06	0.00603901	Transcription elongation factor B polypeptide
P8452_73942	clover	227.624	-6.54212	1.5986	-4.0924	4.27e-05	0.0168061	Nucleoside diphosphate kinase
P8452_77038	clover	113.51	-6.54199	1.59547	-4.10035	4.13e-05	0.0165965	belongs to the flavoprotein pyridine nucleotide cytochrome reductase family
P8452_11137	clover	50.0774	6.45793	1.58301	4.07952	4.51e-05	0.0173915	High mobility group B protein
P8452_03918	clover	96.4046	6.45074	1.66007	3.88583	0.000102	0.0311132	RNA-binding component of the eukaryotic translation initiation factor 3 (eIF-3) complex, which is involved in protein synthesis of a specialized repertoire of mRNAs and, together with other initiation factors, stimulates binding of mRNA and methionyl-tRNAi to the 40S ribosome. The eIF-3 complex specifically targets and initiates translation of a subset of mRNAs involved in cell proliferation
P8452_60987	clover	75.3308	6.44133	1.71835	3.74855	0.000178	0.0428387	NAC domain-containing protein
P8452_62432	clover	104.084	6.41619	1.68647	3.8045	0.000142	0.037348	Senescence regulator
P8452_05515	clover	151.226	-6.38697	1.6458	-3.88077	0.000104	0.0315047	Cyclic pyranopterin monophosphate synthase accessory protein
P8452_05921	clover	166.991	-6.37478	1.60086	-3.98211	6.83e-05	0.0227338	Protein of unknown function (DUF616)
P8452_05166	clover	346.445	-6.35126	1.52779	-4.15716	3.22e-05	0.0139924	Ribosome biogenesis protein SLX9
P8452_33614	clover	152.967	6.33912	1.47957	4.28444	1.83e-05	0.00986334	PHD finger protein MALE MEIOCYTE DEATH
P8452_62335	clover	289.392	-6.28087	1.4802	-4.24326	2.2e-05	0.0112016	Glutathione S-transferase
P8452_01331	clover	82.2056	6.24743	1.6741	3.73181	0.00019	0.044331	Receptor protein kinase-like protein
P8452_76539	clover	161.695	6.23749	1.61992	3.85048	0.000118	0.034526	Methyltransferase domain
P8452_65205	clover	90.9086	-6.19056	1.63727	-3.78103	0.000156	0.0399842	Belongs to the glycosyltransferase 8 family
P8452_25695	clover	57.0737	6.19051	1.62165	3.81741	0.000135	0.0365722	DWNN domain, A CCHC-type zinc finger protein
P8452_30268	clover	215.057	-6.18241	1.62557	-3.80323	0.000143	0.037348	Cotton fibre expressed protein
P8452_24531	clover	58.3235	-6.1764	1.63926	-3.7678	0.000165	0.0412622	transcription, DNA-templated
P8452_59672	clover	543.326	-6.15963	1.64833	-3.73688	0.000186	0.0440065	GTPase activator activity
P8452_21145	clover	602.197	-6.14769	1.47948	-4.15529	3.25e-05	0.0139924	DNA-directed RNA polymerases
P8452_76916	clover	47.936	-6.12742	1.63565	-3.74616	0.00018	0.0429652	Universal stress protein family
P8452_41970	clover	64.2354	6.06655	1.59012	3.81515	0.000136	0.0366373	Domain of unknown function
P8452_64018	clover	502.52	6.02067	1.57102	3.83233	0.000127	0.035837	Acetyltransferase (GNAT) domain
P8452_32355	clover	98.8256	-5.97258	1.4424	-4.14073	3.46e-05	0.0147377	Phospholipase A-2-activating
P8452_11354	clover	294.851	-5.9612	1.61095	-3.70042	0.000215	0.0489445	Belongs to the protein kinase superfamily. Ser Thr protein kinase family
P8452_12698	clover	73.0167	-5.89413	1.54001	-3.82734	0.00013	0.036041	NA
P8452_47499	clover	391.003	-5.88321	1.55556	-3.78205	0.000156	0.0399842	PPIases accelerate the folding of proteins. It catalyzes the cis-trans isomerization of proline imidic peptide bonds in oligopeptides
P8452_37825	clover	754.931	-5.84728	1.48939	-3.92597	8.64e-05	0.0272624	Salt tolerance protein-like
P8452_14184	clover	163.235	-5.63427	1.4146	-3.98293	6.81e-05	0.0227338	Glucosidase II beta subunit-like protein
P8452_04929	clover	368.851	-5.60605	1.41614	-3.95868	7.54e-05	0.0246348	late embryogenesis abundant protein
P8452_51933	clover	189.801	-5.60245	1.48752	-3.76631	0.000166	0.0412622	Alpha-1,4-glucan-protein synthase UDP-forming
P8452_28765	clover	289.849	-5.38958	1.45886	-3.69438	0.00022	0.0498121	Belongs to the peptidase C1 family
P8452_37674	clover	1546.11	-4.45949	1.18522	-3.76259	0.000168	0.0415351	Organ-specific protein
