## Supplementary material for "An orphan LuxR regulator controls plant developmental reprogramming during interaction with *Novosphingobium resinovorum* HR1a": Supp table 7

### Sheet: LuxR874_vs_HR1a_STACKED_homog
ID_unico	origen	baseMean	log2FoldChange	lfcSE	stat	pvalue	padj	Description
P8452_19252	clover	228.695	-24.7198	2.59631	-9.52114	1.71e-21	5.46e-17	isoform X1
P8452_47892	clover	59.5677	22.9774	3.90904	5.87802	4.15e-09	1.39e-05	NA
P8452_24726	clover	52.7113	-22.9388	3.9074	-5.87062	4.34e-09	1.39e-05	Belongs to the uridine kinase family
P8452_45554	clover	44.9311	-22.656	3.90749	-5.7981	6.71e-09	1.95e-05	Cytochrome p450
P8452_70228	clover	26.7178	-21.9697	2.86542	-7.66718	1.76e-14	1.4e-10	Belongs to the disease resistance NB-LRR family
P8452_24813	clover	45.0427	-21.8536	2.74102	-7.97279	1.55e-15	1.65e-11	Sucrose-cleaving enzyme that provides UDP-glucose and fructose for various metabolic pathways
P8452_40190	clover	123.53	-21.7756	2.63211	-8.27306	1.31e-16	2.08e-12	Partial alpha/beta-hydrolase lipase region
P8452_02170	clover	54.6532	21.4789	3.91032	5.49289	3.95e-08	0.000105	Vesicle-associated protein
P8452_51632	clover	35.3533	-21.386	3.90866	-5.47144	4.46e-08	0.00011	Fibrillarin
P8452_75268	clover	57.4919	-21.1302	3.90822	-5.40659	6.42e-08	0.000146	RESISTANCE protein
P8452_38442	clover	38.6086	-20.9656	3.9087	-5.36383	8.15e-08	0.000173	Anthocyanidin
P8452_73822	clover	23.1837	-20.1879	2.97905	-6.77664	1.23e-11	5.61e-08	Plant lipoxygenase may be involved in a number of diverse aspects of plant physiology including growth and development, pest resistance, and senescence or responses to wounding
P8452_60021	clover	28.5488	-20.142	2.7955	-7.20517	5.8e-13	3.7e-09	LRR receptor-like serine threonine-protein kinase
P8452_08499	clover	23.2018	-19.7879	3.01776	-6.55714	5.48e-11	2.19e-07	1-aminocyclopropane-1-carboxylate
P8452_02888	clover	92.7493	-18.8498	2.70179	-6.9768	3.02e-12	1.61e-08	Inorganic phosphate transporter
P8452_02829	clover	201.48	-18.1122	3.58863	-5.0471	4.49e-07	0.000753	NA
P8452_64020	clover	216.724	-10.898	2.38496	-4.56946	4.89e-06	0.00650002	EF-hand domain pair
P8452_69120	clover	158.2	-10.4196	2.41116	-4.32138	1.55e-05	0.013741	Common plant regulatory factor
P8452_51287	clover	140.59	-10.2898	2.27355	-4.52589	6.01e-06	0.00659095	ABC transporter C family member
P8452_15538	clover	131.241	-10.1086	2.54755	-3.96798	7.25e-05	0.0315903	late embryogenesis abundant protein
P8452_08409	clover	122.657	-10.1084	2.2366	-4.51953	6.2e-06	0.00659095	Belongs to the NPH3 family
P8452_65674	clover	136.585	-10.0572	2.53625	-3.96539	7.33e-05	0.0315903	anion transporter 2
P8452_07896	clover	119.634	-10.0293	2.38948	-4.19726	2.7e-05	0.0195887	Embryonic protein DC-8-like
P8452_02896	clover	113.187	-9.9439	2.39001	-4.16061	3.17e-05	0.0205828	Sieve element occlusion
P8452_55436	clover	129.241	-9.8449	1.9506	-5.04711	4.49e-07	0.000753	Protein phosphatase inhibitor
P8452_72673	clover	98.9282	-9.7718	2.30538	-4.23869	2.25e-05	0.0179314	Non-specific serine threonine protein kinase
P8452_41705	clover	115.665	-9.72155	2.52776	-3.84592	0.00012	0.045614	A reductase
P8452_02658	clover	108.171	-9.66305	2.51077	-3.84863	0.000119	0.045614	Sucrose-binding protein-like
P8452_24149	clover	184.618	-9.6164	2.08782	-4.60595	4.11e-06	0.00583225	Belongs to the plant dehydrin family
P8452_31714	clover	183.731	-9.61514	2.29591	-4.18794	2.81e-05	0.0199566	Myb family transcription factor
P8452_11625	clover	91.0092	-9.61129	2.11476	-4.54486	5.5e-06	0.00659095	late embryogenesis abundant protein
P8452_38401	clover	87.2216	-9.58125	2.37565	-4.0331	5.5e-05	0.0274391	Belongs to the class I-like SAM-binding methyltransferase superfamily. Cation-independent O- methyltransferase family
P8452_58519	clover	83.6632	-9.53222	2.30923	-4.12788	3.66e-05	0.0220389	SNF1-related protein kinase regulatory subunit gamma-like
P8452_60999	clover	83.5769	-9.52953	2.29197	-4.15779	3.21e-05	0.0205828	Belongs to the GDA1 CD39 NTPase family
P8452_46377	clover	78.2263	-9.45944	2.27661	-4.15506	3.25e-05	0.0205828	Belongs to the protein kinase superfamily
P8452_67274	clover	82.6026	-9.45565	2.41461	-3.91601	9e-05	0.0372996	Embryonic protein DC-8-like
P8452_07362	clover	73.075	-9.30353	2.38263	-3.90474	9.43e-05	0.0385816	E3 ubiquitin-protein ligase
P8452_77221	clover	129.928	-9.2884	2.35478	-3.94448	8e-05	0.0340184	Homeobox protein knotted-1-like
P8452_71293	clover	93.7563	-9.26971	2.39004	-3.87847	0.000105	0.0414012	zinc-finger of the FCS-type, C2-C2
P8452_62169	clover	121.197	-9.23931	1.92284	-4.80503	1.55e-06	0.00239906	Seed storage protein
P8452_39862	clover	160.196	-9.2305	2.13062	-4.33231	1.48e-05	0.0134494	N-terminal C2 in EEIG1 and EHBP1 proteins
P8452_64626	clover	68.4662	-9.20753	2.39852	-3.83884	0.000124	0.0461933	General transcription factor 3C polypeptide
P8452_23869	clover	177.71	-9.16337	2.17511	-4.21284	2.52e-05	0.0195887	radialis-like
P8452_49072	clover	133.453	-9.15519	2.19739	-4.16639	3.09e-05	0.0205828	Short calmodulin-binding motif containing conserved Ile and Gln residues.
P8452_11237	clover	63.8908	-9.12826	2.33008	-3.91758	8.94e-05	0.0372996	Glyoxalase/Bleomycin resistance protein/Dioxygenase superfamily
P8452_01936	clover	64.9764	-9.12203	2.38164	-3.83015	0.000128	0.0469616	PMR5 N terminal Domain
P8452_72674	clover	81.7937	-9.07115	2.05669	-4.41055	1.03e-05	0.0102796	late embryogenesis abundant protein
P8452_69574	clover	58.044	-9.01678	2.2161	-4.06876	4.73e-05	0.0247191	TMV resistance protein N-like
P8452_55060	clover	72.4177	-9.00033	2.26866	-3.96725	7.27e-05	0.0315903	ABC transporter C family member
P8452_00873	clover	58.1619	-8.93584	2.15198	-4.15238	3.29e-05	0.0205828	receptor-like protein kinase
P8452_49288	clover	89.1038	-8.85108	1.95098	-4.53674	5.71e-06	0.00659095	Protein kinase C conserved region 2 (CalB)
P8452_02690	clover	103.479	-8.81153	2.12817	-4.14042	3.47e-05	0.0212689	Belongs to the NPH3 family
P8452_18234	clover	141.295	-8.80884	1.94877	-4.52021	6.18e-06	0.00659095	metal ion binding
P8452_47013	clover	99.8529	-8.757	2.12659	-4.11785	3.82e-05	0.0221827	protein kinase inhibitor activity
P8452_07308	clover	67.2189	-8.75086	2.24628	-3.89572	9.79e-05	0.0390445	Putative serine esterase (DUF676)
P8452_62474	clover	220.546	-8.71848	1.70781	-5.10506	3.31e-07	0.000621	-
P8452_16796	clover	63.6058	-8.68773	2.26417	-3.83705	0.000125	0.0461933	DDB1- and CUL4-associated factor
P8452_23843	clover	93.9005	-8.66391	2.12238	-4.08218	4.46e-05	0.0245412	Allene oxide synthase, chloroplastic-like
P8452_08385	clover	210.575	-8.5981	2.0961	-4.10196	4.1e-05	0.0233383	Sucrose-binding protein-like
P8452_60597	clover	67.1244	-8.58	2.24426	-3.82308	0.000132	0.0472434	subtilisin-like protease
P8452_74603	clover	176.568	-8.57383	2.04103	-4.20073	2.66e-05	0.0195887	-
P8452_64937	clover	804.534	-8.5318	2.09468	-4.07308	4.64e-05	0.0247191	Belongs to the iron ascorbate-dependent oxidoreductase family
P8452_02196	clover	91.1776	-8.47789	2.09656	-4.04371	5.26e-05	0.0270719	Embryonic protein DC-8-like
P8452_10271	clover	486.885	-8.09035	2.07384	-3.90115	9.57e-05	0.0386618	Low-temperature-induced 65 kDa
P8452_29840	clover	186.076	-7.91514	1.96143	-4.0354	5.45e-05	0.0274391	Transcription factor
P8452_27738	clover	116.36	-7.9091	1.84106	-4.29595	1.74e-05	0.0149986	UDP-sugar
P8452_40301	clover	142.41	-7.83789	1.83386	-4.27398	1.92e-05	0.0161205	NA
P8452_54523	clover	231.705	-7.78689	1.94669	-4.00006	6.33e-05	0.0305113	Belongs to the cytochrome P450 family
P8452_46100	clover	82.3874	-7.70984	1.87124	-4.12019	3.79e-05	0.0221827	-
P8452_10232	clover	111.14	-7.66482	1.79852	-4.26175	2.03e-05	0.0165923	Belongs to the multi antimicrobial extrusion (MATE) (TC 2.A.66.1) family
P8452_55286	clover	64.069	-7.53639	1.89979	-3.96695	7.28e-05	0.0315903	Belongs to the disease resistance NB-LRR family
P8452_32677	clover	88.5871	-7.38861	1.83943	-4.0168	5.9e-05	0.0289554	phosphatase 2C
P8452_09870	clover	313.388	-7.32571	1.66631	-4.39637	1.1e-05	0.0106419	Belongs to the peptidase C1 family
P8452_11650	clover	148.168	-7.20224	1.76	-4.09218	4.27e-05	0.0239176	DnaJ homolog subfamily B member
P8452_62607	clover	348.061	-7.13652	1.69909	-4.2002	2.67e-05	0.0195887	Protein TERMINAL FLOWER 1-like
P8452_08978	clover	308.04	7.09408	1.33652	5.30789	1.11e-07	0.000221	Ribulose bisphosphate carboxylase, large chain
P8452_14184	clover	163.235	-6.87316	1.49384	-4.601	4.2e-06	0.00583225	Glucosidase II beta subunit-like protein
P8452_65205	clover	90.9086	-6.8251	1.71412	-3.98169	6.84e-05	0.0315903	Belongs to the glycosyltransferase 8 family
P8452_77038	clover	113.51	-6.81251	1.67357	-4.07064	4.69e-05	0.0247191	belongs to the flavoprotein pyridine nucleotide cytochrome reductase family
P8452_28765	clover	289.849	-6.75034	1.55037	-4.35401	1.34e-05	0.0125427	Belongs to the peptidase C1 family
P8452_65971	clover	1505.5	6.46853	1.34734	4.80095	1.58e-06	0.00239906	Ribulose bisphosphate carboxylase, large chain
P8452_08439	clover	7660.32	6.2864	1.40411	4.47714	7.56e-06	0.00778528	Ribulose bisphosphate carboxylase, large chain
P8452_61855	clover	812.639	-6.24252	1.56307	-3.99376	6.5e-05	0.0305113	18 kDa seed maturation
P8452_24656	clover	2023.72	6.11061	1.53883	3.97095	7.16e-05	0.0315903	One of the components of the core complex of photosystem II (PSII). It binds chlorophyll and helps catalyze the primary light-induced photochemical processes of PSII. PSII is a light- driven water plastoquinone oxidoreductase, using light energy to abstract electrons from H(2)O, generating O(2) and a proton gradient subsequently used for ATP formation
P8452_33264	clover	17515.2	6.10752	1.46012	4.18288	2.88e-05	0.0199625	Photosystem II (PSII) is a light-driven water plastoquinone oxidoreductase that uses light energy to abstract electrons from H(2)O, generating O(2) and a proton gradient subsequently used for ATP formation. It consists of a core antenna complex that captures photons, and an electron transfer chain that converts photonic excitation into a charge separation. The D1 D2 (PsbA PsbA) reaction center he…
P8452_77644	clover	452.789	-5.95006	1.31602	-4.52127	6.15e-06	0.00659095	zinc-finger of the FCS-type, C2-C2
P8452_32355	clover	98.8256	-5.79541	1.51575	-3.82345	0.000132	0.0472434	Phospholipase A-2-activating
P8452_12154	clover	381.735	5.33861	1.33588	3.99632	6.43e-05	0.0305113	Pectate lyase
P8452_20686	clover	8976.77	5.02942	1.32018	3.80965	0.000139	0.0493306	NA
P8452_78098	clover	744.353	4.74772	1.23204	3.85355	0.000116	0.0452944	Belongs to the peroxidase family. Classical plant (class III) peroxidase subfamily
